# Adar-mediated A-to-I editing is required for establishment of embryonic body axes in zebrafish

**DOI:** 10.1101/2021.08.26.457081

**Authors:** Katarzyna Niescierowicz, Leszek Pryszcz, Cristina Navarrete, Eugeniusz Tralle, Marta Elżbieta Kasprzyk, Karim Abu Nahia, Katarzyna Misztal, Matthias Bochtler, Cecilia Winata

## Abstract

Adenosine deaminases (ADARs) catalyze the deamination of adenosine to inosine, also known as A-to-I editing, in RNA. Although A-to-I editing occurs widely across animals, and is well studied, new biological roles are still being discovered. Here, we study the role of A-to-I editing in early zebrafish development. We demonstrate that Adar, the zebrafish orthologue of mammalian ADAR1, is essential for establishing the antero-posterior and dorso-ventral axes and patterning. Genome-wide editing discovery revealed pervasive editing in maternal and the earliest zygotic transcripts, the majority of which occurred in the 3’-UTR. Interestingly, transcripts implicated in gastrulation as well as dorso-ventral and antero-posterior patterning were found to contain multiple editing sites. Adar knockdown or overexpression affected gene expression and global editing patterns at 12 hpf, but not earlier. Our study established that RNA editing by Adar is necessary for the earliest steps of embryonic patterning along the zebrafish antero-posterior and dorso-ventral axes.
