## Supplementary Table 2 for "Adar-mediated A-to-I editing is required for establishment of embryonic body axes in zebrafish"

### Sheet: RepClass
		RNA editing
repeat	16 cells	3.5h	5.3h		16 cells	3.5h	5.3h	diff	repeat
DNA	4549	4507	4822		0.818607	0.816486	0.80595	-0.012657	DNA	DNA	4549	4507	4822
Satellite	561	550	314		0.100954	0.0996377	0.052482	-0.0484717	Satellite	Satellite	561	550	314
Unknown	162	157	152		0.0291524	0.028442	0.0254053	-0.00374711	Unknown	Unknown	162	157	152
Simple_repeat	92	78	82		0.0165557	0.0141304	0.0137055	-0.0028502	Simple_repeat	Simple_repeat	92	78	82
LTR	77	82	336		0.0138564	0.0148551	0.0561591	0.0423027	LTR	LTR	77	82	336
RC	57	68	84		0.0102573	0.0123188	0.0140398	0.00378245	RC	RC	57	68	84
LINE	48	51	137		0.00863775	0.00923913	0.0228982	0.0142605	LINE	LINE	48	51	137
SINE	8	21	46		0.00143963	0.00380435	0.00768845	0.00624882	SINE	SINE	8	21	46
rRNA	3	4	3		0.00053986	0.000724638	0.000501421	-3.84389e-05	rRNA	rRNA	3	4	3
snRNA	0	0	3		0	0	0.000501421	0.000501421					3
DNA?	0	2	4		0	0.000362319	0.000668561	0.000668561		DNA?		2	4
SUM	5557	5520	5983

### Sheet: RepFamily
		RNA editing
repeat	16 cells	3.5h	5.3h		16 cells	3.5h	5.3h	diff		repeat
hAT	1260	1263	1251		0.226823	0.229095	0.209197	-0.0176254		hAT	hAT	hAT	1260	1263	1251
DNA	637	629	869		0.114671	0.114094	0.145318	0.0306463		DNA	DNA	DNA	637	629	869
Kolobok-T2?	1045	1044	779		0.188119	0.189371	0.130268	-0.0578513		Kolobok-T2?	Kolobok-T2?	Kolobok-T2?	1045	1044	779
CMC-EnSpm	457	413	435		0.0822682	0.0749138	0.0727425	-0.00952575		CMC-EnSpm	CMC-EnSpm	CMC-EnSpm	457	413	435
Satellite	561	550	314		0.10099	0.0997642	0.0525084	-0.0484817		Satellite	Satellite	Satellite	561	550	314
hAT-Ac	205	227	268		0.0369037	0.0411754	0.0448161	0.00791236		hAT-Ac	hAT-Ac	hAT-Ac	205	227	268
TcMar-Tc1	147	132	188		0.0264626	0.0239434	0.0314381	0.00497548		TcMar-Tc1	TcMar-Tc1	TcMar-Tc1	147	132	188
hAT?	165	189	178		0.029703	0.0342826	0.0297659	6.2916e-05		hAT?	hAT?	hAT?	165	189	178
LTR	53	46	170		0.00954095	0.00834391	0.0284281	0.0188871		LTR	LTR	LTR	53	46	170
Unknown	162	157	152		0.0291629	0.0284781	0.0254181	-0.00374486		Unknown	Unknown	Unknown	162	157	152
hAT-Charlie	114	95	107		0.0205221	0.017232	0.017893	-0.00262908		hAT-Charlie	hAT-Charlie	hAT-Charlie	114	95	107
PIF-Harbinger	16	10	98		0.00288029	0.00181389	0.016388	0.0135077		PIF-Harbinger	PIF-Harbinger	PIF-Harbinger	16	10	98
CMC-EnSpm?	79	62	93		0.0142214	0.0112461	0.0155518	0.00133042		CMC-EnSpm?	CMC-EnSpm?	CMC-EnSpm?	79	62	93
L2	32	40	91		0.00576058	0.00725558	0.0152174	0.00945682		L2	L2	L2	32	40	91
TcMar	70	69	85		0.0126013	0.0125159	0.014214	0.00161279		TcMar	TcMar	TcMar	70	69	85
Helitron	57	68	84		0.010261	0.0123345	0.0140468	0.0037858		Helitron	Helitron	Helitron	57	68	84
Kolobok-T2	53	49	82		0.00954095	0.00888808	0.0137124	0.00417142		Kolobok-T2	Kolobok-T2	Kolobok-T2	53	49	82
Simple_repeat	92	78	82		0.0165617	0.0141484	0.0137124	-0.00284928		Simple_repeat	Simple_repeat	Simple_repeat	92	78	82
PiggyBac	38	42	69		0.00684068	0.00761836	0.0115385	0.00469778		PiggyBac	PiggyBac	PiggyBac	38	42	69
hAT-Ac?	49	66	68		0.00882088	0.0119717	0.0113712	0.00255036		hAT-Ac?	hAT-Ac?	hAT-Ac?	49	66	68
Dada	74	86	61		0.0133213	0.0155995	0.0102007	-0.00312066		Dada	Dada	Dada	74	86	61
Gypsy	9	16	58		0.00162016	0.00290223	0.009699	0.00807883		Gypsy	Gypsy	Gypsy	9	16	58
hAT-Tip100	58	51	58		0.010441	0.00925086	0.009699	-0.000742047		hAT-Tip100	hAT-Tip100	hAT-Tip100	58	51	58
ERV1		5	54		0	0.000906947	0.0090301	0.0090301			ERV1	ERV1		5	54
tRNA-V	8	19	38		0.00144014	0.0034464	0.00635452	0.00491437		tRNA-V	tRNA-V	tRNA-V	8	19	38
DIRS			37		0	0	0.00618729	0.00618729				DIRS			37
Maverick	54	45	34		0.00972097	0.00816252	0.00568562	-0.00403535		Maverick	Maverick	Maverick	54	45	34
PiggyBac?			27		0	0	0.00451505	0.00451505				PiggyBac?			27
TcMar?	23	30	22		0.00414041	0.00544168	0.00367893	-0.000461484		TcMar?	TcMar?	TcMar?	23	30	22
Rex-Babar			16		0	0	0.00267559	0.00267559				Rex-Babar			16
Pao			15		0	0	0.00250836	0.00250836				Pao			15
RTE	15	9	15		0.00270027	0.0016325	0.00250836	-0.000191909		RTE	RTE	RTE	15	9	15
hAT-hAT5	2	3	14		0.000360036	0.000544168	0.00234114	0.0019811		hAT-hAT5	hAT-hAT5	hAT-hAT5	2	3	14
I			14		0	0	0.00234114	0.00234114				I			14
PIF-ISL2EU			14		0	0	0.00234114	0.00234114				PIF-ISL2EU			14
hAT-hAT6			7		0	0	0.00117057	0.00117057				hAT-hAT6			7
L1			7		0	0	0.00117057	0.00117057				L1			7
PIF-Harbinger?			5		0	0	0.00083612	0.00083612				PIF-Harbinger?			5
DNA?		2	4		0	0.000362779	0.000668896	0.000668896			DNA?	DNA?		2	4
P?			3		0	0	0.000501672	0.000501672				P?			3
rRNA	3	4	3		0.000540054	0.000725558	0.000501672	-3.83818e-05		rRNA	rRNA	rRNA	3	4	3
snRNA			3		0	0	0.000501672	0.000501672				snRNA			3
Gypsy?	13	14	2		0.00234023	0.00253945	0.000334448	-0.00200579		Gypsy?	Gypsy?	Gypsy?	13	14	2
L1-Tx1			2		0	0	0.000334448	0.000334448				L1-Tx1			2
Sola			2		0	0	0.000334448	0.000334448				Sola			2
TcMar-Tigger	2		2		0.000360036	0	0.000334448	-2.55878e-05		TcMar-Tigger		TcMar-Tigger	2		2
Ngaro	2				0.000360036	0	0	-0.000360036		Ngaro		Ngaro	2
sum	5555	5513	5980
