## Supplementary Table 3 for "Adar-mediated A-to-I editing is required for establishment of embryonic body axes in zebrafish"

### Sheet: Sheet1
10 editing sites	1.5hpf	3.5hpf	5.3hpf		10 editing sites	1.5hpf	3.5hpf	5.3hpf
0	2211	1611	817		0	0.180475	0.163836	0.127796
1	2765	1946	1685		1	0.225696	0.197905	0.26357
2	2490	2186	1380		2	0.203249	0.222313	0.215861
3	2420	2156	1283		3	0.197535	0.219262	0.200688
4	1555	1441	853		4	0.126928	0.146547	0.133427
5	810	493	375		5	0.0661171	0.0501373	0.0586579
total	12251	9833	6393
6 editing sites	1.5hpf	3.5hpf	5.3hpf		6 editing sites	1.5hpf	3.5hpf	5.3hpf
0	11993	9849	6555		0	0.335497	0.327786	0.335054
1	11620	9211	6576		1	0.325062	0.306553	0.336128
2	8802	7420	4592		2	0.24623	0.246946	0.234717
3	3332	3567	1841		3	0.0932106	0.118714	0.0941014
total	35747	30047	19564
8 editing sites	1.5hpf	3.5hpf	5.3hpf		8 editing sites	1.5hpf	3.5hpf	5.3hpf
0	4868	3749	2279		0	0.230122	0.216605	0.217296
1	5649	4361	3065		1	0.267042	0.251964	0.292239
2	5543	4512	2747		2	0.262031	0.260689	0.261918
3	3465	3153	1684		3	0.163799	0.18217	0.160564
4	1629	1533	713		4	0.0770067	0.0885718	0.0679825
total	21154	17308	10488
20 editing sites	1.5hpf	3.5hpf	5.3hpf		20 editing sites	1.5hpf	3.5hpf	5.3hpf
0	9	6	0		0	0.0193133	0.0186335	0
1	14	29	4		1	0.0300429	0.0900621	0.021978
2	45	39	9		2	0.0965665	0.121118	0.0494505
3	113	69	50		3	0.242489	0.214286	0.274725
4	83	51	28		4	0.178112	0.158385	0.153846
5	87	49	43		5	0.186695	0.152174	0.236264
6	63	48	24		6	0.135193	0.149068	0.131868
7	40	11	16		7	0.0858369	0.0341615	0.0879121
8	11	15	8		8	0.0236052	0.0465839	0.043956
9	1	5	0		9	0.00214592	0.015528	0
total	466	322	182
