## Supplementary Table 5 for "Adar-mediated A-to-I editing is required for establishment of embryonic body axes in zebrafish"

### Sheet: 16c UTR
Category	Term		Count	%	PValue	Genes	List Total	Pop Hits	Pop Total	Fold Enrichment	Bonferroni	Benjamini	FDR
GOTERM_BP_FAT	GO:0006796	phosphate metabolic process	39	7.303370786516854	0.002170231706684482	RPS6KA3B, ACVR1L, ADRBK2, DUSP11, PXK, ACP1, SRC, ATP6V0B, RNGTT, OXSR1B, PSKH1, PRKACAA, ILK, MAPKAPK2A, IGF1RA, SI:CH211-244B2.1, ZGC:86598, MTMR9, IGF1RB, MTMR6, SRPK1B, IK, PIK3CD, CDC14AB, CDK5, ATP6V1D, TP53RK, INSRB, DUSP4, ACVR2B, PRKACBB, MAPK4, NEK8, JAK1, RIPK2, FGFR1A, IPPK, ABL2, DUSP7	272	655	7504	1.6426582846879207	0.8359517915064707	0.8359517915064707	3.296554516142458
GOTERM_BP_FAT	GO:0006793	phosphorus metabolic process	39	7.303370786516854	0.002170231706684482	RPS6KA3B, ACVR1L, ADRBK2, DUSP11, PXK, ACP1, SRC, ATP6V0B, RNGTT, OXSR1B, PSKH1, PRKACAA, ILK, MAPKAPK2A, IGF1RA, SI:CH211-244B2.1, ZGC:86598, MTMR9, IGF1RB, MTMR6, SRPK1B, IK, PIK3CD, CDC14AB, CDK5, ATP6V1D, TP53RK, INSRB, DUSP4, ACVR2B, PRKACBB, MAPK4, NEK8, JAK1, RIPK2, FGFR1A, IPPK, ABL2, DUSP7	272	655	7504	1.6426582846879207	0.8359517915064707	0.8359517915064707	3.296554516142458
GOTERM_BP_FAT	GO:0046907	intracellular transport	16	2.9962546816479403	0.0035641556735431963	SEC23A, AP1G1, TIMM17A, NUP155, TIMM44, VTI1A, SLC25A14, AP1S2, SLC25A10, ZGC:91897, SLC25A37, MTX1A, GOSR2, STAM, STX5A, TRAPPC2	272	190	7504	2.323219814241486	0.948731289476557	0.7735740506844613	5.360005048211902
GOTERM_BP_FAT	GO:0051301	cell division	10	1.8726591760299627	0.003989867391632852	PAFAH1B1B, SASS6, PAFAH1B1A, CCNI, CDC40, CDC14AB, NEK8, SKA3, PELO, USP16	272	87	7504	3.1710615280594996	0.9640709694157098	0.6700243954847981	5.9819386238910255
GOTERM_BP_FAT	GO:0034101	erythrocyte homeostasis	5	0.9363295880149813	0.008564263849923252	SLC25A38B, SLC48A1B, FECH, ALAS2, SLC25A37	272	23	7504	5.997442455242967	0.9992199519607879	0.8328792648587444	12.427936204306157
GOTERM_BP_FAT	GO:0030218	erythrocyte differentiation	5	0.9363295880149813	0.008564263849923252	SLC25A38B, SLC48A1B, FECH, ALAS2, SLC25A37	272	23	7504	5.997442455242967	0.9992199519607879	0.8328792648587444	12.427936204306157
GOTERM_BP_FAT	GO:0048872	homeostasis of number of cells	5	0.9363295880149813	0.008564263849923252	SLC25A38B, SLC48A1B, FECH, ALAS2, SLC25A37	272	23	7504	5.997442455242967	0.9992199519607879	0.8328792648587444	12.427936204306157
GOTERM_BP_FAT	GO:0000278	mitotic cell cycle	8	1.4981273408239701	0.00862262066481935	PAFAH1B1B, NCAPH, SASS6, PAFAH1B1A, VANGL2, NEK8, SKA3, USP16	272	65	7504	3.395475113122172	0.9992572334592853	0.7633151465164374	12.507432948813523
GOTERM_BP_FAT	GO:0016310	phosphorylation	31	5.805243445692884	0.009943638664603127	RPS6KA3B, ACVR1L, ADRBK2, PXK, SRC, ATP6V0B, OXSR1B, PSKH1, PRKACAA, ILK, MAPKAPK2A, IGF1RA, SI:CH211-244B2.1, ZGC:86598, IGF1RB, SRPK1B, IK, PIK3CD, CDK5, ATP6V1D, TP53RK, INSRB, ACVR2B, PRKACBB, MAPK4, NEK8, JAK1, RIPK2, FGFR1A, IPPK, ABL2	272	534	7504	1.6015642211940955	0.9997550642151356	0.7498644765154294	14.289039597163756
GOTERM_BP_FAT	GO:0000280	nuclear division	7	1.3108614232209739	0.012669088612484234	PAFAH1B1B, NCAPH, SASS6, PAFAH1B1A, NEK8, SKA3, USP16	272	54	7504	3.5762527233115464	0.9999752830546076	0.7802866733513885	17.85807828461912
Category	Term		Count	%	PValue	Genes	List Total	Pop Hits	Pop Total	Fold Enrichment	Bonferroni	Benjamini	FDR
SMART	SM00320	WD40	19	3.5580524344569286	2.0815645137811116E-4	WDFY1, GNB1L, DTL, AHI1, LLGL1, WDR92, CIAO1, WSB1, ARPC1A, PAFAH1B1B, PAFAH1B1A, TAF5L, FBXW5, CDC40, NOL10, TRAF7, MLST8, WDR41, PPP2R2D	256	196	7141	2.7040617028061225	0.033766146428657606	0.033766146428657606	0.2523743726778216
SMART	SM00324	RhoGAP	6	1.1235955056179776	0.010688456433555623	SI:CH211-253H3.1, ARHGAP1, CHN1, OCRL, RACGAP1, PIK3R2	256	38	7141	4.404399671052632	0.8301922000255535	0.5879225801206205	12.228935582904676
SMART	SM00219	TyrKc	9	1.6853932584269662	0.01295125240851637	INSRB, ILK, JAK1, IGF1RA, FGFR1A, IGF1RB, PXK, ABL2, SRC	256	88	7141	2.8528497869318183	0.8836224269171513	0.5117715322748965	14.634948491018873
SMART	SM00244	PHB	4	0.7490636704119851	0.01785215371085773	STOM, FLOT1A, FLOT1B, ERLIN1	256	16	7141	6.973632812499999	0.9488102126931005	0.5243408764908075	19.639933708766264
SMART	SM00259	ZnF_A20	3	0.5617977528089888	0.03084859108850872	RABGEF1L, OTUD7B, RABGEF1	256	8	7141	10.460449218749998	0.9943164564759582	0.6444310428229625	31.63761665997793
SMART	SM00252	SH2	8	1.4981273408239701	0.033449040397614406	STAT6, CHN1, JAK1, SOCS5A, ABL2, SRC, STAT3, PIK3R2	256	86	7141	2.59484011627907	0.9963517482819508	0.607643547426876	33.83119590852153
SMART	SM00292	BRCT	4	0.7490636704119851	0.04198192523041492	POLL, CHD1L, PES, CTDP1	256	22	7141	5.071732954545455	0.9991553807379543	0.636125544314687	40.58337952834352
SMART	SM00462	PTB	4	0.7490636704119851	0.063923093586571	PID1, NUMB, APPL1, APPL2	256	26	7141	4.291466346153847	0.9999815327331013	0.7439644158902339	55.1492168688112
SMART	SM00355	ZnF_C2H2	23	4.307116104868914	0.07112460069528764	HIC1L, ZGC:113209, SI:DKEYP-53D3.5, ZGC:153115, ZGC:101562, APTX, ZGC:165409, ZGC:171435, ZGC:171422, ZBTB24, ZGC:193790, ZGC:112998, RNF114, ZGC:66483, PRDM5, SP4, ZGC:174928, SP7, USP16, ZGC:162948, ZBTB1, GTF3AA, ZGC:113119	256	443	7141	1.4482488007900676	0.9999948360614414	0.7414446957007595	59.16267964531736
SMART	SM00397	t_SNARE	4	0.7490636704119851	0.09009975480866034	ABI1B, BET1, STX5A, VTI1A	256	30	7141	3.7192708333333337	0.9999998286145142	0.7894295603051404	68.21273330247209

### Sheet: 3.5hpf UTR
Category	Term		Count	%	PValue	Genes	List Total	Pop Hits	Pop Total	Fold Enrichment	Bonferroni	Benjamini	FDR
GOTERM_BP_FAT	GO:0046907	intracellular transport	18	3.302752293577982	7.058459154549863E-4	SEC23A, AP1G1, TIMM17A, VTI1B, IPO9, NUP155, TIMM44, VTI1A, SLC25A14, AP1S2, SLC25A10, ZGC:91897, SLC25A37, MTX1A, STAM, GOSR2, STX5A, TRAPPC2	281	190	7504	2.5299119685334333	0.4646819381690652	0.4646819381690652	1.092223628820721
GOTERM_BP_FAT	GO:0051301	cell division	11	2.0183486238532113	0.0014055637093932656	PAFAH1B1B, SASS6, PAFAH1B1A, CCNI, KATNA1, CDC40, CDC14AB, NEK8, SKA3, PELO, USP16	281	87	7504	3.376447007812819	0.7120011840041713	0.4633447885319395	2.1639389860953373
GOTERM_BP_FAT	GO:0000280	nuclear division	8	1.4678899082568808	0.003679203608613589	PAFAH1B1B, NCAPH, SASS6, PAFAH1B1A, KATNA1, NEK8, SKA3, USP16	281	54	7504	3.956240938447344	0.9616921270919918	0.662896952010912	5.57179666730897
GOTERM_BP_FAT	GO:0048285	organelle fission	8	1.4678899082568808	0.005504708768175963	PAFAH1B1B, NCAPH, SASS6, PAFAH1B1A, KATNA1, NEK8, SKA3, USP16	281	58	7504	3.683396735795803	0.9924418227731348	0.7051478711220059	8.22723052454265
GOTERM_BP_FAT	GO:0006886	intracellular protein transport	13	2.385321100917431	0.0059422416950813	SEC23A, AP1S2, AP1G1, TIMM17A, ZGC:91897, MTX1A, VTI1B, STAM, IPO9, GOSR2, STX5A, TIMM44, VTI1A	281	140	7504	2.4797153024911034	0.9948798464717324	0.6517776863609758	8.853214119108454
GOTERM_BP_FAT	GO:0008104	protein localization	22	4.036697247706423	0.0066773427132184445	SEC23A, RAB8A, ZGC:112183, RAB9A, SEC22BA, AP1G1, TIMM17A, VTI1B, IPO9, TIMM44, VTI1A, PAFAH1B1B, AP1S2, PLEKHA8, ZGC:91897, RAB3DA, MTX1A, STAM, GOSR2, RAB3DB, STX5A, NMD3	281	314	7504	1.8710247750300337	0.997339566706566	0.6277579805001525	9.895944961918367
GOTERM_BP_FAT	GO:0015031	protein transport	21	3.853211009174312	0.0069510575970583455	SEC23A, RAB8A, ZGC:112183, RAB9A, SEC22BA, AP1G1, TIMM17A, VTI1B, IPO9, TIMM44, VTI1A, AP1S2, PLEKHA8, ZGC:91897, RAB3DA, MTX1A, STAM, GOSR2, RAB3DB, STX5A, NMD3	281	295	7504	1.901007298389529	0.9979153742411134	0.585996498484675	10.281345869649517
GOTERM_BP_FAT	GO:0045184	establishment of protein localization	21	3.853211009174312	0.0069510575970583455	SEC23A, RAB8A, ZGC:112183, RAB9A, SEC22BA, AP1G1, TIMM17A, VTI1B, IPO9, TIMM44, VTI1A, AP1S2, PLEKHA8, ZGC:91897, RAB3DA, MTX1A, STAM, GOSR2, RAB3DB, STX5A, NMD3	281	295	7504	1.901007298389529	0.9979153742411134	0.585996498484675	10.281345869649517
GOTERM_BP_FAT	GO:0034613	cellular protein localization	13	2.385321100917431	0.007017086876242101	SEC23A, AP1S2, AP1G1, TIMM17A, ZGC:91897, MTX1A, VTI1B, STAM, IPO9, GOSR2, STX5A, TIMM44, VTI1A	281	143	7504	2.4276933031381427	0.9980345082983271	0.5411360896003983	10.374086378983904
GOTERM_BP_FAT	GO:0070727	cellular macromolecule localization	13	2.385321100917431	0.007407568899664851	SEC23A, AP1S2, AP1G1, TIMM17A, ZGC:91897, MTX1A, VTI1B, STAM, IPO9, GOSR2, STX5A, TIMM44, VTI1A	281	144	7504	2.41083432186635	0.9986122894119442	0.5186315128025225	10.920701305997193
Category	Term		Count	%	PValue	Genes	List Total	Pop Hits	Pop Total	Fold Enrichment	Bonferroni	Benjamini	FDR
SMART	SM00320	WD40	20	3.669724770642202	7.818539395862173E-5	WDFY1, GNB1L, DTL, BOP1, LLGL1, WDR92, CIAO1, WSB1, ARPC1A, PAFAH1B1B, PAFAH1B1A, TAF5L, WDR55, FBXW5, CDC40, NOL10, TRAF7, MLST8, WDR41, PPP2R2D	259	196	7141	2.813411078717201	0.01258664615328664	0.01258664615328664	0.09456717789217972
SMART	SM00244	PHB	4	0.7339449541284404	0.018416281516856634	STOM, FLOT1A, FLOT1B, ERLIN1	259	16	7141	6.892857142857142	0.9507699728898376	0.7781215938623984	20.142287423468275
SMART	SM00397	t_SNARE	5	0.9174311926605505	0.021786548741422402	ABI1B, BET1, VTI1B, STX5A, VTI1A	259	30	7141	4.595238095238096	0.9718000634302423	0.695620048276036	23.397637840992193
SMART	SM00219	TyrKc	8	1.4678899082568808	0.03929559747455061	INSRB, ILK, JAK1, FGFR1A, IGF1RB, PXK, ABL2, SRC	259	88	7141	2.5064935064935066	0.9984880253611573	0.802809437143192	38.43588021196383
SMART	SM00292	BRCT	4	0.7339449541284404	0.04322955420863138	POLL, CHD1L, PES, CTDP1	259	22	7141	5.012987012987013	0.9992222217865608	0.7611247498986375	41.41799478289284
SMART	SM00173	RAS	4	0.7339449541284404	0.04322955420863138	RAP2B, ZGC:55558, RALBB, RHEB	259	22	7141	5.012987012987013	0.9992222217865608	0.7611247498986375	41.41799478289284
SMART	SM00324	RhoGAP	5	0.9174311926605505	0.04697166719874567	SI:CH211-253H3.1, ARHGAP1, CHN1, OCRL, RACGAP1	259	38	7141	3.6278195488721803	0.9995877681383049	0.7271921104066726	44.1311263493505
SMART	SM00577	CPDc	3	0.5504587155963303	0.05768044071135038	CTDSPLB, UBLCP1, CTDP1	259	11	7141	7.51948051948052	0.9999339140226862	0.7471442933614769	51.27123180413701
SMART	SM00462	PTB	4	0.7339449541284404	0.06574451278465271	PID1, NUMB, APPL1, APPL2	259	26	7141	4.241758241758242	0.9999835776054516	0.7476928486659807	56.08430722618639
SMART	SM00355	ZnF_C2H2	23	4.220183486238533	0.07849539104379388	HIC1L, SI:DKEYP-53D3.5, ZGC:153115, ZGC:101562, APTX, ZNF367, ZGC:165409, ZGC:171435, ZGC:171422, ZGC:163077, ZBTB24, ZGC:193790, ZGC:112998, RNF114, ZGC:66483, PRDM5, SP4, ZGC:174928, SP7, USP16, ZGC:162948, ZBTB1, ZGC:113119	259	443	7141	1.4314737181554338	0.9999982274565214	0.7704088143916521	62.8120530267602

### Sheet: 5.3hpf UTR
Category	Term		Count	%	PValue	Genes	List Total	Pop Hits	Pop Total	Fold Enrichment	Bonferroni	Benjamini	FDR
GOTERM_BP_FAT	GO:0008104	protein localization	26	5.048543689320388	7.567391792585558E-5	ZGC:112183, RAB9A, SEC31A, SEC22BA, AP1G1, TIMM17A, DCTN1A, AP1S2, RAB3DA, MTX1A, STAM, RAB3DB, NMD3, SEC23A, RAB8A, TIMM44, VTI1A, RAB14L, CHMP1A, PLEKHA8, IPO7, ZGC:91897, GOSR2, RAB11FIP4B, XPO7, STX5A	260	314	7504	2.3898089171974526	0.06329299374983322	0.06329299374983322	0.11726954623321184
GOTERM_BP_FAT	GO:0015031	protein transport	25	4.854368932038835	7.577809233062763E-5	ZGC:112183, RAB9A, SEC31A, SEC22BA, AP1G1, TIMM17A, AP1S2, RAB3DA, MTX1A, STAM, RAB3DB, NMD3, SEC23A, RAB8A, TIMM44, VTI1A, RAB14L, CHMP1A, PLEKHA8, IPO7, ZGC:91897, GOSR2, RAB11FIP4B, XPO7, STX5A	260	295	7504	2.4458930899608866	0.06337730623320414	0.03220730847624398	0.11743089339704138
GOTERM_BP_FAT	GO:0045184	establishment of protein localization	25	4.854368932038835	7.577809233062763E-5	ZGC:112183, RAB9A, SEC31A, SEC22BA, AP1G1, TIMM17A, AP1S2, RAB3DA, MTX1A, STAM, RAB3DB, NMD3, SEC23A, RAB8A, TIMM44, VTI1A, RAB14L, CHMP1A, PLEKHA8, IPO7, ZGC:91897, GOSR2, RAB11FIP4B, XPO7, STX5A	260	295	7504	2.4458930899608866	0.06337730623320414	0.03220730847624398	0.11743089339704138
GOTERM_BP_FAT	GO:0046907	intracellular transport	17	3.300970873786408	8.42136428963176E-4	SEC23A, AP1G1, TIMM17A, NUP155, TIMM44, VTI1A, AP1S2, IPO7, SLC25A10, ZGC:91897, SLC25A37, MTX1A, GOSR2, STAM, XPO7, STX5A, TRAPPC2	260	190	7504	2.582348178137652	0.5170839347803463	0.2154441149409334	1.2978044084054563
GOTERM_BP_FAT	GO:0006886	intracellular protein transport	13	2.524271844660194	0.003189392881525473	SEC23A, AP1S2, IPO7, AP1G1, TIMM17A, ZGC:91897, MTX1A, STAM, GOSR2, XPO7, STX5A, TIMM44, VTI1A	260	140	7504	2.6800000000000006	0.9367107137517323	0.4984288485796632	4.832453731487618
GOTERM_BP_FAT	GO:0016192	vesicle-mediated transport	13	2.524271844660194	0.003189392881525473	SEC23A, SEC31A, SEC22BA, AP1G1, ERGIC2, LMBR1L, AP1S2, STXBP6, JMJD6, STX5A, ELMOD2, VPS39, TRAPPC2	260	140	7504	2.6800000000000006	0.9367107137517323	0.4984288485796632	4.832453731487618
GOTERM_BP_FAT	GO:0034613	cellular protein localization	13	2.524271844660194	0.003794600840539908	SEC23A, AP1S2, IPO7, AP1G1, TIMM17A, ZGC:91897, MTX1A, STAM, GOSR2, XPO7, STX5A, TIMM44, VTI1A	260	143	7504	2.6237762237762237	0.962550850257816	0.48157206820491394	5.7244167978049205
GOTERM_BP_FAT	GO:0070727	cellular macromolecule localization	13	2.524271844660194	0.004015751659874004	SEC23A, AP1S2, IPO7, AP1G1, TIMM17A, ZGC:91897, MTX1A, STAM, GOSR2, XPO7, STX5A, TIMM44, VTI1A	260	144	7504	2.6055555555555556	0.9690875012328347	0.43978377161864557	6.048396023580649
GOTERM_BP_FAT	GO:0033014	tetrapyrrole biosynthetic process	4	0.7766990291262136	0.01930872220051068	FECH, ALAS2, UROS, HMBSA	260	17	7504	6.790950226244345	0.9999999517032173	0.9098749627524794	26.089384680614447
GOTERM_BP_FAT	GO:0007276	gamete generation	5	0.9708737864077669	0.020965295654728575	SASS6, CXCR4B, IGF1RB, STAU2, TDRD1	260	31	7504	4.655086848635236	0.9999999887915144	0.898563707487122	28.001657720517915
Category	Term		Count	%	PValue	Genes	List Total	Pop Hits	Pop Total	Fold Enrichment	Bonferroni	Benjamini	FDR
SMART	SM00320	WD40	16	3.1067961165048543	0.0020387955239210553	WDFY1, SEC31A, GNB1L, DTL, BOP1, LLGL1, CIAO1, WSB1, TAF5L, FBXW5, CDC40, NOL10, TRAF7, MLST8, WDR41, PPP2R2D	237	196	7141	2.459657280633772	0.2785846779956619	0.2785846779956619	2.4342172345311552
SMART	SM00355	ZnF_C2H2	25	4.854368932038835	0.011089568328592338	ZNFL2A, ZGC:113209, SI:DKEYP-53D3.5, ZGC:113343, ZGC:101562, ZGC:165409, SI:DKEY-4C15.14, ZGC:113220, SI:CH211-222K6.1, SNAI1B, ZGC:174928, USP16, ZGC:113443, ZGC:162948, ZGC:153115, ZGC:153116, ZGC:171422, ZBTB24, ZGC:163077, ZGC:193790, RNF114, ZGC:112998, ZGC:66483, SP7, ZBTB1, ZGC:162358	237	443	7141	1.7003838424245887	0.8320757946252332	0.5902144397678625	12.598104280961076
SMART	SM00244	PHB	4	0.7766990291262136	0.014511392603302743	STOM, FLOT1A, FLOT1B, ERLIN1	237	16	7141	7.532700421940927	0.9035599810566828	0.5414157914002473	16.180718976343854
SMART	SM00577	CPDc	3	0.5825242718446602	0.0491447399587006	CTDSPLB, UBLCP1, CTDP1	237	11	7141	8.217491369390103	0.9996850032088803	0.8667778211065965	45.58305268768903
SMART	SM00175	RAB	6	1.1650485436893203	0.06290789720461183	RAB8A, ZGC:112183, RAB9A, RAB3DA, RAB3DB, RAB14L	237	65	7141	2.781304771178189	0.9999694392174487	0.8749646269596681	54.36748527187921
SMART	SM00219	TyrKc	7	1.3592233009708738	0.07040168274013472	INSRB, ILK, JAK1, FGFR1A, IGF1RB, PXK, ABL2	237	88	7141	2.3967683160721136	0.9999915422932433	0.85726117944137	58.58383209753335
SMART	SM00248	ANK	10	1.9417475728155338	0.08020535418313351	GIT2B, ZDHHC17, ANKRD29, ANKRD49, ILK, ZGC:172291, ANKLE2, ANKRD13A, ASAP2A, ASB7	237	159	7141	1.8950189740731893	0.99999844925514	0.8520628686961429	63.560558459286256
SMART	SM00167	VPS9	2	0.3883495145631068	0.09591822994078533	RABGEF1L, RABGEF1	237	3	7141	20.08720112517581	0.999999901545867	0.8669072973967964	70.40533720209471
