## Supplementary Table 9 for "Adar-mediated A-to-I editing is required for establishment of embryonic body axes in zebrafish"

### Sheet: Sheet1
Genetic Compensation analysis - qPCR primers
Oligonucleotide	Sequence	™ (℃)	GC %	Length (nt)
adar_comp_F1	5'- GAT ACT GTC GTG ATA TTG CAA CCA G -3'	59	44	25
adar_comp_R1	5'- CCT CTA CCT CTG CTC ATA GCG -3'	58	57	23
adar_cds_F	5'- CAGTGCTGCAACTCTAAGTTTGG -3'	59	48	23
adar_cds_R	5'- ACTGGGAGTCTCCTGATAGTAGG -3'	59	52	23
adarb1a_comp_F	5'- CAC ACA GGG ATC ATC AGC AAG -3’	58	52	21
adarb1a_comp_R	5'- GAG AGG TTG TCC AGG TTG CG -3’	59	60	20
adarb1b_comp_F	5'- CCT GCC ACA GGT TCT TGC -3'	58	61	18
adarb1b_comp_R	5'- AGT CAT AAC GAC CCC AGC TAG -3'	58	52	21
adarb2_comp_F	5'- GGA CAC ACT GAG CAC CAG -3'	58	61	18
adarb2_comp_R	5'- CCC TGG GTG AAT CCG AGA AG -3'	59	60	20
βactin_F	5’- TCC TCC ACA CGC AGC TAG TG -3	56	60	20
βactin_R	5’- CGT CTG GTA CTG GAT AGG CTC -3’	57	56	21
Cloning primers
adar forward	5’- GCAACCAGACAGCTGAGATTC -3’
adar reverse	5’- TAATACGACTCACTATAGGGAGAGCAGGACAAGGTATCAGAGGTG -3’
adarb1a forward	5’- CCCATCGAACAAGACCAGTT -3’
adarb1a reverse	5’- TAATACGACTCACTATAGGGAGAGGACTTTGCCAGAGCTCAAC -3’
adarb1b forward	5’- TGTGATGTCGGTGACTGTGG -3’
adarb1b reverse	5’- TAATACGACTCACTATAGGGAGAGATGGGCTCGGAGAAGTAGC -3’
gsc forward	5’- CAACCCTTGGTTCGCAACAG -3’
gsc reverse	5’- TAATACGACTCACTATAGGGAGACCGAATGTATCGTCCTGCCA -3’
foxa2 forward	5’- GACCCTTCATCCCGATTCCG -3’
foxa2 reverse	5’- GATAATACGACTCACTATAGGGAGAGGCCTGGAGTACACACCTTG -3’
shhb forward	5’- CGTTATTGCACCTGCTTCGG -3’
shhb reverse	5’- TAATACGACTCACTATAGGGAGAATCACCAAGTGTCACCGTCC -3’
tbxta forward	5’- CTGGATGAAAGCACCCGTAT -3’
tbxta reverse	5’- GATAATACGACTCACTATAGGGAGAGACCCGAGTAGGACATCGAA -3’
