## Supplementary Table 10 for "Adar-mediated A-to-I editing is required for establishment of embryonic body axes in zebrafish"

### Sheet: alignment_stats
sample	Reads	Aligned	[%]	Unique alignments	unique [%]	Multi alignments	multi [%]
4-16c_S1_L001	15494096	14337961	0.925382	13943490	0.899923	394471	0.0254594		59843416		30357070	28675912
4-16c_S1_L002	15437478	14250834	0.923132	13858525	0.897719	392309	0.0254128				15178535	14337956
4-16c_S1_L003	14381704	13076513	0.909246	12717996	0.884318	358517	0.0249287
4-16c_S1_L004	14530138	13165091	0.906054	12803261	0.881152	361830	0.024902
4-3-5h_S3_L001	13714797	12468214	0.909107	12057583	0.879166	410631	0.0299407		52395363
4-3-5h_S3_L002	13652859	12425268	0.910085	12015787	0.880093	409481	0.0299923
4-3-5h_S3_L003	12423885	11053325	0.889683	10689228	0.860377	364097	0.0293062
4-3-5h_S3_L004	12603822	11076580	0.878827	10710149	0.849754	366431	0.029073
4-5-3h_S2_L001	12727220	11584478	0.910213	10814567	0.849719	769911	0.0604933		49083943
4-5-3h_S2_L002	12696801	11535069	0.908502	10768261	0.848108	766808	0.0603938
4-5-3h_S2_L003	11759781	10534394	0.895798	9832800	0.836138	701594	0.0596605
4-5-3h_S2_L004	11900141	10633141	0.893531	9925740	0.834086	707401	0.0594448
MIN	11759781	10534394	0.878827	9832800	0.834086	358517	0.024902		49083943
MAX	15494096	14337961	0.925382	13943490	0.899923	769911	0.0604933		59843416
AVERAGE	1.34436e+07	1.21784e+07	0.904963	1.16781e+07	0.866713	500290	0.0382506		5.37742e+07
	161322722
sample	Reads	Aligned	[%]	Unique alignments	unique [%]	Multi alignments	multi [%]
4-female_S5_L001	84335085	81133500	0.962037	80771555	0.957746	361945	0.00429175		327049340
4-female_S5_L001	83420749	80154854	0.96085	79798557	0.956579	356297	0.00427108
4-female_S5_L003	79237268	75561696	0.953613	75237204	0.949518	324492	0.00409519
4-female_S5_L004	80056238	76283784	0.952877	75956444	0.948789	327340	0.00408888
4-male_S4_L001	95202590	91847671	0.96476	91467397	0.960766	380274	0.00399437		364541468
4-male_S4_L002	91695237	88330709	0.963307	87966462	0.959335	364247	0.00397237
4-male_S4_L003	89462453	85572297	0.956516	85231510	0.952707	340787	0.00380927
4-male_S4_L004	88181188	84230312	0.955196	83893476	0.951376	336836	0.00381982
MIN	11759781	10534394	0.952877	9832800	0.948789	358517	0.00380927
MAX	15494096	14337961	0.96476	13943490	0.960766	769911	0.00429175
AVERAGE	1.34436e+07	1.21784e+07	0.958645	1.16781e+07	0.954602	500290	0.00404284
